# Multivalent coiled-coil interactions enable full-scale centrosome assembly and strength

**DOI:** 10.1101/2023.05.15.540834

**Authors:** Manolo U. Rios, Małgorzata A. Bagnucka, Bryan D. Ryder, Beatriz Ferreira Gomes, Nicole Familiari, Kan Yaguchi, Matthew Amato, Łukasz A. Joachimiak, Jeffrey B. Woodruff

## Abstract

During mitotic spindle assembly, microtubules generate tensile stresses on pericentriolar material (PCM), the outermost layer of centrosomes. The molecular interactions that enable PCM to assemble rapidly and resist external forces are unknown. Here we use cross-linking mass spectrometry to identify interactions underlying supramolecular assembly of SPD-5, the main PCM scaffold protein in *C. elegans*. Crosslinks map primarily to alpha helices within the phospho-regulated region (PReM), a long C-terminal coiled-coil, and a series of four N-terminal coiled-coils. PLK-1 phosphorylation of SPD-5 creates new homotypic contacts, including two between PReM and the CM2-like domain, and eliminates numerous contacts in disordered linker regions, thus favoring coiled-coil-specific interactions. Mutations within these interacting regions cause PCM assembly defects that are partly rescued by eliminating microtubule-mediated forces. Thus, PCM assembly and strength are interdependent. *In vitro*, self-assembly of SPD-5 scales with coiled-coil content, although there is a defined hierarchy of association. We propose that multivalent interactions among coiled-coil regions of SPD-5 build the PCM scaffold and contribute sufficient strength to resist microtubule-mediated forces.
