## Supplemental Data Set 1 for "Multivalent coiled-coil interactions enable full-scale centrosome assembly and strength"

### Sheet: Sheet1
	AbsPos1	AbsPos2	occurrence	sample ID		AbsPos1	AbsPos2	occurrence	sample ID
SPD-5 + PLK-1 (CA)	2	495	2	CA	SPD-5 + PLK-1(KD)	2	621	2	KD
n= 6 replicates	3	495	1	CA	n= 6 replicates	2	758	1	KD
	3	621	1	CA		3	621	2	KD
	32	99	1	CA		3	758	2	KD
	32	75	2	CA		32	75	3	KD
	34	75	2	CA		34	75	5	KD
	35	131	1	CA		35	56	4	KD
	35	237	1	CA		35	67	2	KD
	35	238	1	CA		35	68	2	KD
	35	67	1	CA		35	82	5	KD
	35	140	2	CA		35	129	2	KD
	35	56	2	CA		35	131	1	KD
	35	82	4	CA		35	140	3	KD
	35	235	5	CA		35	143	1	KD
	75	324	1	CA		35	144	3	KD
	75	853	1	CA		35	152	1	KD
	75	294	1	CA		35	168	3	KD
	75	737	1	CA		35	173	1	KD
	75	957	1	CA		35	212	2	KD
	75	703	1	CA		35	296	2	KD
	75	220	1	CA		35	886	1	KD
	75	293	1	CA		56	70	3	KD
	75	154	1	CA		56	75	1	KD
	75	700	1	CA		68	75	4	KD
	75	120	2	CA		70	1187	1	KD
	75	296	2	CA		75	82	6	KD
	75	218	2	CA		75	110	4	KD
	75	131	3	CA		75	116	2	KD
	75	237	3	CA		75	120	1	KD
	75	212	4	CA		75	129	5	KD
	75	82	4	CA		75	130	4	KD
	75	245	4	CA		75	131	6	KD
	75	116	4	CA		75	140	6	KD
	75	143	4	CA		75	143	6	KD
	75	235	4	CA		75	152	5	KD
	75	247	4	CA		75	154	1	KD
	75	140	4	CA		75	166	3	KD
	75	152	4	CA		75	168	4	KD
	82	207	1	CA		75	173	3	KD
	82	102	2	CA		75	187	4	KD
	82	121	2	CA		75	188	2	KD
	82	760	3	CA		75	210	3	KD
	82	99	6	CA		75	212	6	KD
	82	94	6	CA		75	218	6	KD
	94	152	1	CA		75	220	5	KD
	94	140	2	CA		75	237	5	KD
	94	1109	2	CA		75	245	5	KD
	94	120	2	CA		75	247	4	KD
	94	212	3	CA		75	293	6	KD
	94	154	5	CA		75	294	4	KD
	95	308	1	CA		75	296	5	KD
	99	886	1	CA		75	324	4	KD
	99	835	1	CA		75	326	3	KD
	99	1180	1	CA		75	350	1	KD
	99	116	1	CA		75	429	2	KD
	99	129	1	CA		75	432	3	KD
	99	107	2	CA		75	486	2	KD
	99	103	2	CA		75	665	2	KD
	99	143	3	CA		75	703	4	KD
	99	120	3	CA		75	708	5	KD
	102	116	1	CA		75	711	1	KD
	102	140	2	CA		75	715	6	KD
	102	120	4	CA		75	737	5	KD
	102	143	4	CA		75	747	1	KD
	116	506	1	CA		75	748	5	KD
	116	308	2	CA		75	750	3	KD
	121	130	1	CA		75	793	5	KD
	121	143	1	CA		75	799	5	KD
	121	140	2	CA		75	801	2	KD
	126	337	1	CA		75	803	1	KD
	126	350	4	CA		75	814	1	KD
	129	151	4	CA		75	853	6	KD
	130	151	1	CA		75	859	1	KD
	131	192	1	CA		75	907	4	KD
	140	319	1	CA		75	911	2	KD
	140	308	1	CA		75	935	1	KD
	140	498	2	CA		75	957	4	KD
	140	151	6	CA		75	998	1	KD
	143	151	3	CA		75	1103	3	KD
	144	157	1	CA		82	99	4	KD
	144	498	1	CA		82	102	6	KD
	144	151	2	CA		82	112	2	KD
	151	161	1	CA		82	121	6	KD
	151	301	1	CA		82	157	6	KD
	151	162	1	CA		82	191	6	KD
	151	245	1	CA		82	303	1	KD
	151	154	1	CA		82	495	1	KD
	151	235	3	CA		82	506	1	KD
	157	235	2	CA		82	807	2	KD
	162	207	1	CA		82	1009	4	KD
	162	932	1	CA		92	99	1	KD
	166	207	1	CA		94	116	2	KD
	187	207	2	CA		94	120	3	KD
	188	207	1	CA		94	129	4	KD
	192	220	1	CA		94	130	2	KD
	192	210	2	CA		94	131	1	KD
	196	207	1	CA		94	152	2	KD
	207	898	1	CA		94	154	4	KD
	207	801	1	CA		94	166	1	KD
	207	237	1	CA		94	168	2	KD
	207	220	2	CA		94	212	6	KD
	207	218	4	CA		94	247	2	KD
	207	235	4	CA		94	324	1	KD
	212	308	1	CA		94	326	1	KD
	218	938	1	CA		94	921	1	KD
	226	303	1	CA		95	102	1	KD
	235	308	3	CA		95	151	1	KD
	237	1193	1	CA		95	191	1	KD
	237	332	1	CA		95	963	1	KD
	237	308	2	CA		99	103	6	KD
	245	308	1	CA		99	106	1	KD
	245	495	1	CA		99	107	2	KD
	247	308	1	CA		99	116	1	KD
	247	495	1	CA		99	120	2	KD
	247	304	2	CA		99	131	1	KD
	247	303	6	CA		99	140	1	KD
	247	760	6	CA		99	143	3	KD
	293	308	1	CA		99	168	2	KD
	293	303	1	CA		99	194	1	KD
	293	506	2	CA		99	212	4	KD
	294	303	1	CA		99	245	1	KD
	294	844	1	CA		99	247	1	KD
	296	506	1	CA		99	324	1	KD
	296	304	1	CA		99	602	1	KD
	296	303	2	CA		99	611	1	KD
	301	308	1	CA		99	737	1	KD
	303	307	1	CA		102	116	5	KD
	303	305	1	CA		102	120	6	KD
	303	611	1	CA		102	129	2	KD
	303	324	3	CA		102	168	1	KD
	303	326	3	CA		102	173	1	KD
	304	748	1	CA		102	237	1	KD
	305	931	1	CA		103	621	1	KD
	308	717	1	CA		110	1160	1	KD
	349	1183	1	CA		112	143	1	KD
	495	814	1	CA		112	144	2	KD
	495	715	1	CA		112	237	1	KD
	498	737	2	CA		116	308	1	KD
	498	708	2	CA		120	121	4	KD
	506	799	1	CA		120	319	3	KD
	506	803	1	CA		120	495	1	KD
	506	615	1	CA		121	129	5	KD
	506	737	2	CA		121	130	5	KD
	506	715	3	CA		121	140	3	KD
	601	618	2	CA		121	143	3	KD
	601	616	4	CA		121	144	1	KD
	602	616	2	CA		123	126	1	KD
	615	621	4	CA		123	319	1	KD
	616	708	1	CA		126	143	1	KD
	665	1160	1	CA		126	173	1	KD
	703	845	1	CA		126	337	4	KD
	708	883	1	CA		126	350	2	KD
	708	963	1	CA		129	151	6	KD
	708	807	4	CA		129	157	2	KD
	708	844	6	CA		129	308	1	KD
	715	807	1	CA		129	495	3	KD
	715	758	1	CA		129	506	1	KD
	715	844	4	CA		129	883	1	KD
	715	760	6	CA		129	1160	2	KD
	717	760	2	CA		130	151	3	KD
	737	845	1	CA		130	157	1	KD
	737	807	1	CA		130	495	2	KD
	737	760	1	CA		130	506	1	KD
	737	758	2	CA		130	883	1	KD
	737	1009	3	CA		131	495	2	KD
	737	844	4	CA		131	506	2	KD
	747	760	5	CA		131	618	1	KD
	748	845	1	CA		131	844	1	KD
	748	760	3	CA		131	1160	2	KD
	750	760	6	CA		140	151	6	KD
	753	1009	1	CA		140	157	6	KD
	753	760	4	CA		140	308	1	KD
	758	761	1	CA		140	495	6	KD
	760	761	1	CA		140	498	4	KD
	760	801	1	CA		140	506	2	KD
	760	799	2	CA		140	508	1	KD
	760	814	3	CA		140	515	4	KD
	760	803	3	CA		140	931	1	KD
	760	774	4	CA		140	1160	6	KD
	760	772	5	CA		143	151	6	KD
	760	809	6	CA		143	157	5	KD
	761	844	3	CA		143	192	1	KD
	762	844	1	CA		143	506	1	KD
	774	844	1	CA		143	1178	2	KD
	790	807	1	CA		144	151	2	KD
	793	1163	1	CA		144	157	2	KD
	793	807	4	CA		144	207	1	KD
	799	883	1	CA		144	308	1	KD
	799	932	3	CA		144	498	3	KD
	799	844	4	CA		151	166	1	KD
	799	807	4	CA		151	168	2	KD
	801	830	1	CA		151	301	3	KD
	801	931	1	CA		151	326	1	KD
	801	888	1	CA		152	191	6	KD
	801	845	2	CA		152	192	4	KD
	801	883	2	CA		154	165	2	KD
	801	1178	2	CA		154	191	2	KD
	801	932	3	CA		157	166	4	KD
	801	807	4	CA		157	168	4	KD
	803	956	1	CA		157	188	2	KD
	803	888	3	CA		157	212	5	KD
	807	853	1	CA		157	224	1	KD
	807	809	1	CA		157	226	3	KD
	807	884	1	CA		157	235	4	KD
	807	814	2	CA		157	324	2	KD
	807	957	4	CA		157	762	1	KD
	809	830	1	CA		157	1032	1	KD
	809	888	1	CA		161	165	1	KD
	809	844	3	CA		161	506	1	KD
	813	830	1	CA		161	938	1	KD
	813	844	1	CA		162	191	4	KD
	814	845	1	CA		165	194	3	KD
	814	888	1	CA		165	212	3	KD
	814	883	1	CA		165	235	1	KD
	814	830	1	CA		165	1187	1	KD
	814	844	5	CA		166	192	1	KD
	825	831	1	CA		166	498	1	KD
	826	831	1	CA		168	191	6	KD
	828	1178	1	CA		168	192	3	KD
	828	831	1	CA		168	207	4	KD
	830	1092	1	CA		168	495	2	KD
	831	898	1	CA		173	191	3	KD
	835	1156	1	CA		173	192	1	KD
	835	844	4	CA		173	207	1	KD
	844	1092	1	CA		173	495	4	KD
	844	853	2	CA		187	191	1	KD
	844	898	2	CA		187	192	1	KD
	844	907	3	CA		187	207	5	KD
	844	848	6	CA		188	191	3	KD
	844	847	6	CA		188	207	3	KD
	845	957	2	CA		191	194	1	KD
	845	848	2	CA		191	196	3	KD
	845	853	2	CA		191	210	1	KD
	845	847	4	CA		191	212	5	KD
	847	862	1	CA		191	220	2	KD
	853	883	1	CA		191	224	1	KD
	859	967	1	CA		191	226	1	KD
	862	960	1	CA		191	235	1	KD
	883	933	1	CA		191	237	1	KD
	883	901	1	CA		191	245	3	KD
	883	957	1	CA		191	247	1	KD
	883	898	4	CA		191	1008	1	KD
	883	907	4	CA		192	212	1	KD
	884	896	1	CA		192	224	1	KD
	886	964	1	CA		192	226	2	KD
	886	896	3	CA		192	235	2	KD
	888	909	1	CA		194	207	2	KD
	888	1008	1	CA		196	207	3	KD
	888	911	1	CA		204	207	2	KD
	888	901	3	CA		204	932	1	KD
	888	907	3	CA		207	218	2	KD
	888	898	4	CA		207	226	5	KD
	888	957	4	CA		207	717	1	KD
	890	931	2	CA		207	994	1	KD
	890	932	2	CA		207	998	2	KD
	896	957	1	CA		207	1180	1	KD
	898	931	1	CA		212	221	4	KD
	898	932	1	CA		212	298	1	KD
	901	932	2	CA		212	303	3	KD
	907	967	1	CA		212	308	3	KD
	907	932	3	CA		212	495	6	KD
	909	932	1	CA		212	498	2	KD
	909	967	1	CA		212	506	4	KD
	917	932	2	CA		212	1009	1	KD
	921	932	3	CA		214	224	1	KD
	926	1011	1	CA		218	506	1	KD
	926	1008	1	CA		220	1160	1	KD
	931	960	3	CA		221	235	1	KD
	931	933	5	CA		224	303	1	KD
	932	957	2	CA		224	498	1	KD
	933	956	1	CA		224	506	1	KD
	935	963	1	CA		224	515	1	KD
	935	1178	1	CA		226	303	3	KD
	938	957	1	CA		226	308	2	KD
	944	1009	1	CA		226	506	1	KD
	956	957	4	CA		227	1119	2	KD
	957	1160	1	CA		235	304	1	KD
	957	963	1	CA		235	308	2	KD
	960	1017	1	CA		235	332	1	KD
	960	963	1	CA		235	495	3	KD
	963	994	1	CA		235	498	5	KD
	1009	1023	4	CA		235	1163	1	KD
	1012	1023	3	CA		237	308	1	KD
	1023	1052	1	CA		237	332	1	KD
	1052	1068	2	CA		237	495	4	KD
	1103	1193	3	CA		237	498	1	KD
	1160	1172	1	CA		238	308	1	KD
	1163	1187	1	CA		238	495	1	KD
	1178	1187	5	CA		245	303	4	KD
						245	308	1	KD
						245	495	6	KD
						245	498	3	KD
						245	760	1	KD
						245	931	1	KD
						247	303	5	KD
						247	308	3	KD
						247	498	3	KD
						247	760	5	KD
						287	434	1	KD
						293	303	4	KD
						293	304	1	KD
						293	308	3	KD
						293	495	1	KD
						293	844	1	KD
						294	303	1	KD
						294	304	1	KD
						294	495	2	KD
						294	844	1	KD
						294	1012	1	KD
						296	303	6	KD
						296	304	2	KD
						296	308	3	KD
						296	357	3	KD
						296	498	2	KD
						298	307	1	KD
						303	305	3	KD
						303	307	5	KD
						303	324	3	KD
						303	326	5	KD
						303	431	1	KD
						303	611	1	KD
						303	825	1	KD
						303	1187	1	KD
						304	324	2	KD
						307	322	1	KD
						307	883	1	KD
						308	324	3	KD
						308	326	1	KD
						308	349	2	KD
						308	350	1	KD
						315	322	2	KD
						319	324	2	KD
						319	326	1	KD
						319	813	1	KD
						324	332	4	KD
						324	357	3	KD
						324	495	3	KD
						324	498	3	KD
						324	506	1	KD
						324	964	1	KD
						326	332	1	KD
						326	357	3	KD
						332	424	1	KD
						337	357	2	KD
						349	357	1	KD
						349	495	2	KD
						350	357	4	KD
						350	495	1	KD
						368	931	1	KD
						371	506	1	KD
						424	495	2	KD
						424	498	1	KD
						428	495	3	KD
						428	506	1	KD
						431	495	3	KD
						431	506	1	KD
						431	515	1	KD
						432	506	2	KD
						439	1160	1	KD
						456	495	3	KD
						486	498	4	KD
						486	506	2	KD
						495	601	2	KD
						495	602	1	KD
						495	605	2	KD
						495	665	1	KD
						495	703	1	KD
						495	715	5	KD
						495	737	2	KD
						495	747	2	KD
						495	748	3	KD
						495	750	3	KD
						495	753	1	KD
						495	774	1	KD
						495	809	1	KD
						495	813	1	KD
						495	814	3	KD
						498	520	1	KD
						498	601	4	KD
						498	665	3	KD
						498	708	2	KD
						498	737	4	KD
						498	753	3	KD
						498	803	1	KD
						506	520	1	KD
						506	601	1	KD
						506	665	1	KD
						506	715	4	KD
						506	737	3	KD
						506	747	1	KD
						506	772	2	KD
						506	814	2	KD
						506	898	1	KD
						506	942	1	KD
						506	998	1	KD
						515	799	1	KD
						520	1119	1	KD
						591	963	2	KD
						601	616	6	KD
						601	618	5	KD
						601	619	1	KD
						601	621	4	KD
						601	760	1	KD
						601	807	1	KD
						601	844	1	KD
						601	883	1	KD
						602	616	6	KD
						602	618	2	KD
						602	621	1	KD
						602	760	3	KD
						605	616	4	KD
						605	618	1	KD
						605	621	2	KD
						605	807	1	KD
						605	1163	1	KD
						615	621	3	KD
						616	708	2	KD
						616	737	1	KD
						616	835	1	KD
						618	639	1	KD
						618	642	1	KD
						621	639	1	KD
						621	642	2	KD
						621	933	1	KD
						621	1180	1	KD
						665	760	1	KD
						665	831	1	KD
						700	964	1	KD
						704	715	3	KD
						708	807	5	KD
						708	883	1	KD
						713	737	1	KD
						715	758	3	KD
						715	760	2	KD
						715	807	6	KD
						715	844	1	KD
						715	931	1	KD
						715	963	1	KD
						717	1009	1	KD
						717	1157	1	KD
						737	758	5	KD
						737	760	6	KD
						737	807	6	KD
						737	926	1	KD
						747	760	4	KD
						747	845	1	KD
						748	760	3	KD
						748	845	1	KD
						750	760	5	KD
						750	830	1	KD
						753	1009	1	KD
						758	772	4	KD
						758	803	1	KD
						758	1187	1	KD
						760	761	2	KD
						760	772	6	KD
						760	774	6	KD
						760	790	1	KD
						760	793	1	KD
						760	801	4	KD
						760	803	2	KD
						760	826	2	KD
						761	767	1	KD
						761	844	2	KD
						762	767	1	KD
						762	844	4	KD
						772	807	4	KD
						772	844	2	KD
						774	807	4	KD
						774	823	1	KD
						774	830	1	KD
						774	844	2	KD
						790	807	2	KD
						790	844	3	KD
						793	807	1	KD
						799	807	3	KD
						799	844	1	KD
						799	883	1	KD
						801	807	3	KD
						801	883	4	KD
						803	883	2	KD
						807	809	2	KD
						807	814	1	KD
						807	847	1	KD
						807	853	1	KD
						807	861	1	KD
						807	869	1	KD
						807	957	1	KD
						809	831	1	KD
						809	844	3	KD
						809	845	4	KD
						809	932	1	KD
						813	831	1	KD
						813	844	3	KD
						813	845	1	KD
						813	862	1	KD
						814	831	5	KD
						814	844	6	KD
						814	845	3	KD
						814	883	2	KD
						814	932	1	KD
						814	938	1	KD
						814	1009	1	KD
						825	830	2	KD
						825	831	2	KD
						825	844	1	KD
						825	926	1	KD
						825	1178	1	KD
						826	831	1	KD
						826	844	1	KD
						826	964	1	KD
						826	1178	1	KD
						828	830	1	KD
						828	831	4	KD
						828	1178	1	KD
						830	853	2	KD
						830	1180	1	KD
						831	853	2	KD
						835	844	6	KD
						835	845	1	KD
						842	862	1	KD
						844	847	3	KD
						844	848	3	KD
						844	853	4	KD
						844	873	2	KD
						844	907	1	KD
						844	909	1	KD
						844	1103	1	KD
						845	847	5	KD
						845	853	6	KD
						845	859	1	KD
						845	860	1	KD
						845	1092	1	KD
						847	862	1	KD
						853	883	3	KD
						853	888	2	KD
						853	1001	2	KD
						853	1178	1	KD
						859	883	1	KD
						861	863	2	KD
						861	883	2	KD
						861	1163	1	KD
						861	1193	1	KD
						862	886	1	KD
						873	888	2	KD
						874	883	2	KD
						883	895	1	KD
						883	898	6	KD
						883	901	4	KD
						883	907	6	KD
						883	909	1	KD
						883	942	1	KD
						883	944	3	KD
						883	957	4	KD
						883	960	1	KD
						883	1172	1	KD
						886	896	4	KD
						886	956	1	KD
						888	898	3	KD
						888	901	2	KD
						888	907	5	KD
						888	911	2	KD
						888	944	3	KD
						888	952	3	KD
						890	1001	3	KD
						890	1052	1	KD
						896	907	3	KD
						896	944	1	KD
						896	957	3	KD
						896	960	2	KD
						898	938	1	KD
						898	956	3	KD
						898	1009	1	KD
						901	956	1	KD
						901	967	1	KD
						907	926	3	KD
						907	932	6	KD
						907	938	1	KD
						907	956	4	KD
						907	963	4	KD
						907	969	1	KD
						907	1009	1	KD
						907	1017	3	KD
						909	931	1	KD
						909	932	4	KD
						909	963	2	KD
						911	932	4	KD
						917	926	4	KD
						917	932	6	KD
						921	932	6	KD
						926	935	1	KD
						929	1001	2	KD
						931	933	3	KD
						931	935	1	KD
						931	942	3	KD
						931	944	4	KD
						931	952	2	KD
						931	957	3	KD
						931	960	3	KD
						931	1011	1	KD
						932	933	1	KD
						932	935	1	KD
						932	941	2	KD
						932	942	1	KD
						932	944	4	KD
						932	952	4	KD
						932	957	6	KD
						932	960	1	KD
						932	994	3	KD
						932	1023	4	KD
						932	1172	1	KD
						933	1009	1	KD
						935	1178	1	KD
						941	963	2	KD
						941	1009	1	KD
						942	963	1	KD
						942	1156	1	KD
						944	956	2	KD
						944	963	2	KD
						944	1009	3	KD
						944	1157	1	KD
						952	956	4	KD
						952	963	1	KD
						952	1009	2	KD
						956	1023	5	KD
						957	963	1	KD
						957	1001	2	KD
						957	1017	3	KD
						957	1114	4	KD
						957	1160	1	KD
						957	1163	3	KD
						960	963	1	KD
						960	1017	3	KD
						960	1160	1	KD
						963	994	1	KD
						963	1021	1	KD
						963	1023	2	KD
						998	1009	1	KD
						1001	1023	3	KD
						1005	1017	1	KD
						1008	1017	1	KD
						1009	1016	1	KD
						1009	1023	6	KD
						1012	1023	4	KD
						1023	1052	4	KD
						1023	1114	3	KD
						1023	1119	1	KD
						1023	1163	4	KD
						1023	1183	2	KD
						1052	1068	5	KD
						1052	1095	2	KD
						1052	1103	4	KD
						1068	1163	3	KD
						1079	1103	1	KD
						1082	1095	5	KD
						1082	1103	5	KD
						1095	1114	1	KD
						1095	1178	5	KD
						1103	1114	4	KD
						1103	1119	1	KD
						1103	1157	2	KD
						1103	1160	1	KD
						1103	1163	3	KD
						1103	1178	4	KD
						1103	1183	1	KD
						1103	1193	5	KD
						1114	1180	3	KD
						1114	1187	3	KD
						1156	1187	1	KD
						1163	1172	2	KD
						1163	1187	1	KD
						1172	1178	2	KD
						1172	1183	4	KD
						1175	1178	1	KD
						1175	1183	1	KD
						1178	1187	4	KD
						1178	1194	5	KD
